# Evidences that host genetic background more than the environment shapes the microbiota of the snail *Bulinus truncatus*, an intermediate host of *Schistosoma* species

**DOI:** 10.1101/2024.11.01.619350

**Authors:** Mathilde J. Jaquet, Philippe Douchet, Eve Toulza, Thierry Lefevre, Bruno Senghor, Jérôme Boissier, Olivier Lepais, Emilie Chancerel, Benjamin Gourbal, Olivier Rey

## Abstract

Microbiota are increasingly recognized as key players in regulating host biological functions, influencing both the ecology and evolution of organisms. However, the factors shaping microbiota diversity and structure in natural environments remain underexplored, especially the relative importance of host genetics versus environmental factors. In this study, we address this gap using the freshwater snail *Bulinus truncatus*, an intermediate host for some human and animal *Schistosoma* parasites, as a model species. We developed 31 new microsatellite markers to assess the population structure of *B. truncatus* across 9 sites in Senegal. We then applied metabarcoding to characterize the diversity and structure of individual snail bacterial microbiota and environmental communities associated with each sampling site using environmental DNA. We also used molecular diagnostics to determine trematode infection status of *B. truncatus* individuals. By integrating these data through multiple regression on distance matrices (MRM) analyses, we quantified the influence of *B. truncatus* population genetics, spatial distribution, environmental bacterial communities, and infection status on the snail’s microbiota structure. Our results show that the genetic structure of *B. truncatus* populations, and to a lower extent geographic distribution, are the main factors explaining the snail’s microbiota compositions. Neither the environmental bacterial communities nor trematode infection status significantly contributed to microbiota structure. A portion of the variance in microbiota composition remains unexplained, suggesting that additional ecological or intrinsic factors might be involved. These findings provide new insights into the drivers of microbiota structure in natural populations and highlight the complexity of host-microbiota-environment interactions.

Key-words: *Bulinus truncatus*, Microbiota, Spatial structure, Population genetics, Trematodes, Multiple regressions on distance matrices
