## Supplementary material for "Evidences that host genetic background more than the environment shapes the microbiota of the snail *Bulinus truncatus*, an intermediate host of *Schistosoma* species": Suppl. table 2

### Sheet: 96_selected_markers
Multiplex (W1 or W2)	Locus name	ReadID+	Microsatellite motif	Number of repeats	Amplicon size	Forward primer sequence *	Reverse primer sequence **	Mean coverage/loci/sample	SD coverage/loci/sample	Analysis strategy	Parameter set ***	NallelesSequence	NalleleSize	Raw missing genotype $	Allelic error
W2	SSRSEQ_MICROVECT_UDI_001	JAGDYQ010000140.1_2588794	ATAG	11	172	ACTATTGGCCTGCAGGGATGAATGA	CGACAGCGCTCTAACCTTTCGACCA	132.119	99.3401	FullLength	ParameterSet1	3	3	0.33035	0
W1	SSRSEQ_MICROVECT_UDI_002	JAGDYQ010000196.1_650164	TAGG	11	170	TAAGTTGACTGGGCGGCCGGAAGAA	GCTCTCGGCCCAAACTTATTTCATT	114.279	41.3004	RepeatFocused	ParameterSet2	9	8	0.03571	0.00271
W2	SSRSEQ_MICROVECT_UDI_003	JAGDYQ010000042.1_423592	AGAT	10	171	ACTGGCACTTCTGTGAACGCAGCAC	ACTGGCCCTCGTCATGTCTGTCTTCA	156.073	54.3008	RepeatFocused	ParameterSet1	13	12	0.03571	0.00268
W1	SSRSEQ_MICROVECT_UDI_004	JAGDYQ010000031.1_5587688	TCTA	8	170	AGAATGTTTCTGTAGCCAAGGCCTT	GGCTTTACCAGGGATTGAACCTTGT	118.968	44.3205	RepeatFocused	ParameterSet2	8	8	0.04017	0.00549
W2	SSRSEQ_MICROVECT_UDI_005	JAGDYQ010000002.1_2576739	GTCT	6	167	ACTCTGTCAACTTATGGTCTGCCTCT	ACAGTGACGTCATCTCACAGTGGCA	269.242	65.2044	FullLength	ParameterSet1	2	2	0.02678	0
W1	SSRSEQ_MICROVECT_UDI_006	JAGDYQ010000005.1_12026761	TATG	6	160	TTGAGCCAGTCAGATGCACCGGTTT	TGCGGCTGTTGAACAAGCGAAGAGT	167.174	60.1139	RepeatFocused	ParameterSet1	2	1	0.03571	0
W2	SSRSEQ_MICROVECT_UDI_007	JAGDYQ010000015.1_4483702	TGTA	6	144	ACCAATGTTGTCCTGAAACACAAGCA	GTTGGCGGCGTATCTGGTAACGTGG	104.288	49.3866	RepeatFocused	ParameterSet1	1	1	0.03571	0
W1	SSRSEQ_MICROVECT_UDI_008	JAGDYQ010000015.1_9462580	CTTC	6	167	TCAGAGTCAATAGCAGACTTAGCTGT	ATTGCAGACGACCATCTGGGCTCCT	194.694	71.0195	RepeatFocused	ParameterSet1	4	3	0.03125	0.04619
W2	SSRSEQ_MICROVECT_UDI_009	JAGDYQ010000019.1_4586872	GTAT	6	164	TGCAAAGGAACTAACCAATTGGCACA	CATCGCTGCTAGGCCACACGGAGTA	317.918	73.9808	RepeatFocused	ParameterSet1	4	3	0.02678	0
W1	SSRSEQ_MICROVECT_UDI_010	JAGDYQ010000170.1_1870185	TGG	12	177	TCCCATCCAAAGGTTCGCTTCAGTA	ACAAATCCTTGGCCTTGACAATCCT	4.05936	8.82611	failed
W1	SSRSEQ_MICROVECT_UDI_011	JAGDYQ010000001.1_35034736	TGG	10	126	AGGAAACTATTAGGGAAACACGGCCG	TGACGAAGGACTTCCAGGCACGTCA	5.68037	13.8467	failed
W1	SSRSEQ_MICROVECT_UDI_012	JAGDYQ010000143.1_2318075	ACA	10	144	GCCAACGTCACGCCTTCGAGTTGTT	GGAGGACCCAAGGCTTAATGCTCCCA	77.7443	46.3745	RepeatFocused	ParameterSet1	2	2	0.13839	0
W1	SSRSEQ_MICROVECT_UDI_013	JAGDYQ010000039.1_3967924	CTA	9	178	GGGAGGTCGCTCTTCAAATTGGTGGG	ACCACCTCTTCATCTTCTCTGCTCAC	65.9315	42.2996	RepeatFocused	ParameterSet1	8	5	0.3125	0.00892
W2	SSRSEQ_MICROVECT_UDI_014	JAGDYQ010000047.1_5858149	TGA	9	161	GGCCAGCCAGTCATTCAGTGTCTGC	TGGATCGTCCTCCAATAACCACCCA	197.493	145.996	FullLength	ParameterSet1	2	2	0.32589	0
W1	SSRSEQ_MICROVECT_UDI_015	JAGDYQ010000108.1_2340423	AAC	9	176	AATAGGCCTAGGGTAATGGTGACGT	CCCAAACCTCCTGCCAGTCCACACT	9.05023	8.76148	failed
W1	SSRSEQ_MICROVECT_UDI_016	JAGDYQ010000019.1_654716	CCT	8	162	ACAGTCAGGTTACAGCCACAGATGT	AGGCGGTTTGTGTTTCTGGCTGAGC	192.361	71.2721	RepeatFocused	ParameterSet1	5	2	0.03125	0
W2	SSRSEQ_MICROVECT_UDI_017	JAGDYQ010000048.1_1366364	TGT	8	137	GGGAAGAAGGGCAAGGTCAACGTGT	CGTTTCACTGTTCCCACTATGACGGT	302.183	69.7998	FullLength	ParameterSet1	3	3	0.02678	0
W1	SSRSEQ_MICROVECT_UDI_018	JAGDYQ010000197.1_1159703	CCA	8	163	CTATCAACATGATGCTAAGAGGGCCC	CAGGTAAGATGGGAGGCCACTGCGA	2.63927	2.06378	failed
W1	SSRSEQ_MICROVECT_UDI_019	JAGDYQ010000002.1_15431131	TGT	7	144	TCCCAAGCTAGCAGACACTGACGCA	TGGCCAAGTACCACAAGGGCAAAGT	42.6804	27.809	RepeatFocused	ParameterSet1	1	1	0.24107	0
W1	SSRSEQ_MICROVECT_UDI_020	JAGDYQ010000013.1_8389122	CAC	7	161	GGATGAGATTGGAACCCGCGACACG	AGGCCGCTGTGGTTACTGAGGTTCA	55.5708	29.0006	RepeatFocused	ParameterSet1	1	1	0.10267	0
W1	SSRSEQ_MICROVECT_UDI_021	JAGDYQ010000021.1_5466558	ATG	7	177	CTGTTTATGTGTCCATTCCTTCTCCC	CCCGTAAATGCAGCTTCCTTTCACCG	45.1233	32.6288	RepeatFocused	ParameterSet1	2	2	0.2366	0
W1	SSRSEQ_MICROVECT_UDI_022	JAGDYQ010000024.1_6393764	TGG	7	178	CGGAATGACAGAAGGAAACTGTTCT	TGGAGGCAATGTGGAGGAAACGGTT	29.8539	15.306	RepeatFocused	ParameterSet1	4	4	0.33035	0.01818
W1	SSRSEQ_MICROVECT_UDI_023	JAGDYQ010000029.1_7747455	CAT	7	140	GGGCGACAGAAATGAACAAGACAACC	CAGTTGGAGGGCGCCATGTTGTGAG	95.8721	56.9689	RepeatFocused	ParameterSet1	1	1	0.08928	0
W1	SSRSEQ_MICROVECT_UDI_024	JAGDYQ010000036.1_3227665	GTA	7	173	ACTGCTGGCTGATCTCCATGTTGGT	AGCTTTACTTTGGCGTCGGGTCAGT	163.406	67.1128	FullLength	ParameterSet1	3	3	0.03125	0
W2	SSRSEQ_MICROVECT_UDI_025	JAGDYQ010000053.1_1453229	CAT	7	121	ATCCCAGCCACCAATCAGTACCGGT	ACCTGAAGTCTGCGTTGCTGCACTT	253.662	71.1839	FullLength	ParameterSet1	3	3	0.02678	0
W1	SSRSEQ_MICROVECT_UDI_026	JAGDYQ010000054.1_384786	AAC	7	134	TCGGAAATAGAAATCCCGACGGCCCA	TTTGTCCGCTCGTCAGGTTCTTGCA	138.941	60.458	RepeatFocused	ParameterSet1	2	2	0.05357	0
W1	SSRSEQ_MICROVECT_UDI_027	JAGDYQ010000094.1_688528	AAC	7	176	AACGGAGCCGCTGTACACCATCAAT	GTGGAGTGGCTAGTGCTCCTGCCTA	31.0137	13.5055	RepeatFocused	ParameterSet1	1	1	0.21428	0
W1	SSRSEQ_MICROVECT_UDI_028	JAGDYQ010000137.1_34828	AGA	7	174	CTGTGGTCTGGCGGTGGACGTGATA	TGTGCCCTTTCACCATCCCTAGACT	50.2877	20.2929	RepeatFocused	ParameterSet2	4	3	0.12053	0.04934
W1	SSRSEQ_MICROVECT_UDI_029	JAGDYQ010000154.1_2298126	TGT	7	150	TGCACCAGATAAGACACCCTCGGGA	ACACCCAAGAAGTGTATGCACAACA	72.1781	36.8999	RepeatFocused	ParameterSet1	2	2	0.1116	0
W2	SSRSEQ_MICROVECT_UDI_030	JAGDYQ010000177.1_749415	CAA	7	171	CCCAACCTACACCCACTCACGTTCA	GTTCGTCCAGGAGAGTGAATGGTGT	27.0091	19.5755	failed
W1	SSRSEQ_MICROVECT_UDI_031	JAGDYQ010000392.1_244970	GTT	7	167	TGTAGCGCTTCATGGAGTCCCGGTT	CGACGACAACACGCCCATCCTGAAC	42.8721	23.8964	RepeatFocused	ParameterSet1	2	2	0.22767	0.01136
W2	SSRSEQ_MICROVECT_UDI_032	JAGDYQ010000001.1_1620167	CTA	6	167	TCTCCGACGCATCCTTGCCATCAGA	ACAACATATGCCCATTCACTAGCGT	167.484	45.1375	FullLength	ParameterSet1	2	2	0.02678	0
W2	SSRSEQ_MICROVECT_UDI_033	JAGDYQ010000006.1_2537400	ACA	6	164	ACCAAATGGCTGGCTTGAACAACCA	GCACGCGCACCTTGGTTAGCTCATT	136.247	35.3729	RepeatFocused	ParameterSet1	3	3	0.03125	0
W1	SSRSEQ_MICROVECT_UDI_034	JAGDYQ010000007.1_12968420	CAG	6	171	GCACACGGCGCTGTATTCATACCAT	GACACGGGACTGCTTGCCCTCAGTT	132.228	52.2416	RepeatFocused	ParameterSet1	4	3	0.04017	0
W1	SSRSEQ_MICROVECT_UDI_035	JAGDYQ010000007.1_5819808	GTT	6	175	CGCTGTTGTAGTATGGGTCAAGGACG	GGATTCCGAGGCAACAACAGCATCT	62.1689	41.2454	RepeatFocused	ParameterSet2	7	2	0.20089	0.0669
W1	SSRSEQ_MICROVECT_UDI_036	JAGDYQ010000018.1_3517735	TGC	6	135	TCGCCTGAACTGGACTGAACGAGCT	TGTCCACCTCGCCGCATAGTACAGG	231.247	84.1507	FullLength	ParameterSet1	4	4	0.03125	0.00815
W2	SSRSEQ_MICROVECT_UDI_037	JAGDYQ010000019.1_1854119	GAA	6	145	AGTGGATAACTCCGGAATCAAATGG	TCCACGTGTATGCCAACTTGACGGA	75.8402	40.4561	RepeatFocused	ParameterSet1	1	1	0.08482	0
W2	SSRSEQ_MICROVECT_UDI_038	JAGDYQ010000024.1_1500457	AAC	6	160	CCCGTCTAGCACTTGAGCTCGCTGT	GCAGAATTCAAGACGAGCGGACACA	309.169	74.4013	RepeatFocused	ParameterSet1	2	1	0.02678	0
W1	SSRSEQ_MICROVECT_UDI_039	JAGDYQ010000024.1_6043862	CAA	6	178	CGGTGTATGTACGGCTGTCATTGGC	GAGAATGCGTGCTGCCATGGTGTCT	57.1187	23.4692	RepeatFocused	ParameterSet1	1	1	0.08035	0
W2	SSRSEQ_MICROVECT_UDI_040	JAGDYQ010000024.1_7345444	GTT	6	164	GCCTGTCTTTATATCCGGCCCTGGT	ATCCCGTGAATCATTTCCAAGGCCT	53.5662	33.5047	RepeatFocused	ParameterSet1	1	1	0.17857	0
W1	SSRSEQ_MICROVECT_UDI_041	JAGDYQ010000029.1_1646474	AAC	6	143	TGCAGTTGATCACAGTAAACAGGCGA	AGTGTCCGCACCGTTCCCTCGTATC	214.224	67.2314	RepeatFocused	ParameterSet1	3	2	0.03125	0
W1	SSRSEQ_MICROVECT_UDI_042	JAGDYQ010000029.1_355614	GTT	6	140	GGCGACCTGTAGCATTGTCCATAAT	TGATCTGACCGGAGTGGGTACAGCA	121.968	54.2272	RepeatFocused	ParameterSet1	3	3	0.05357	0
W1	SSRSEQ_MICROVECT_UDI_043	JAGDYQ010000029.1_6235258	TTG	6	177	CGTCACTGCTGTCCTCGTCGTTTGG	GCCAATGCGCATGTGAAATGCAGGT	89.1553	44.8668	RepeatFocused	ParameterSet1	3	3	0.125	0.00312
W2	SSRSEQ_MICROVECT_UDI_044	JAGDYQ010000032.1_7793136	TGG	6	175	CCCACTTATCAAATCTGCTGACCAG	CCATAGTGGCCTGCCTGTCTCATGG	153.845	53.5463	RepeatFocused	ParameterSet1	2	2	0.03125	0
W2	SSRSEQ_MICROVECT_UDI_045	JAGDYQ010000034.1_4885102	CAA	6	179	AGTTCAGCTGCCACCAATAAACTGT	CCGGTTAAGACCCGTGGCTGTAACA	152.315	41.1852	FullLength	ParameterSet1	2	2	0.02678	0
W1	SSRSEQ_MICROVECT_UDI_046	JAGDYQ010000039.1_2180927	GTT	6	162	GAGCTGCACTGATAGCCGGCATGTC	TCGGCTAAACCAGTGCCATAAGTGG	218.123	70.1052	RepeatFocused	ParameterSet1	1	1	0.03125	0
W1	SSRSEQ_MICROVECT_UDI_047	JAGDYQ010000044.1_1665801	GCT	6	144	TGGAGCCTGGGCCAATGAGTCCAAT	AGGACGCCATCTACAGTGTCTCCGC	253.014	87.2444	FullLength	ParameterSet1	2	1	0.03125	0
W1	SSRSEQ_MICROVECT_UDI_048	JAGDYQ010000044.1_2135389	AAC	6	172	GACCAGCTCATAACGCAATGGCCCA	TATTGACAAGTGCCCGGGTGGAGCA	129.219	55.2412	RepeatFocused	ParameterSet1	2	2	0.0491	0
W2	SSRSEQ_MICROVECT_UDI_049	JAGDYQ010000044.1_5478645	CAA	6	172	CGTGTGGGTTAGTCAGCCCTCCCAT	TGACCTCAAGAACAGCCTGCAGGAGA	255.21	63.0464	FullLength	ParameterSet1	1	1	0.02678	0
W1	SSRSEQ_MICROVECT_UDI_050	JAGDYQ010000045.1_3038070	TTG	6	138	ACATCTCAACTGTTGCCTCACGTCC	CCTGAGCCTAAGTAAGTACGACTTGT	18.347	15.2991	failed
W2	SSRSEQ_MICROVECT_UDI_051	JAGDYQ010000048.1_611253	TTG	6	164	TCGAATGCTGTTCTAAGGGACGTCA	AGTGATAATGAGTGAACGCGAGGTGT	258.671	61.2173	RepeatFocused	ParameterSet1	3	3	0.02678	0.00531
W2	SSRSEQ_MICROVECT_UDI_052	JAGDYQ010000051.1_1930710	GGT	6	161	CGAAACAGACCACATCCACACGGCA	GCGTTTGTTGATTTCGCCTGGTCGC	78.1735	30.4603	FullLength	ParameterSet1	1	1	0.05357	0
W2	SSRSEQ_MICROVECT_UDI_053	JAGDYQ010000051.1_806581	CAG	6	139	TCAACCACCAGCACGTCCACTCTCA	CCATGGTGTGACTGCTGCATGTGGT	323.374	73.8573	FullLength	ParameterSet1	2	2	0.02678	0
W1	SSRSEQ_MICROVECT_UDI_054	JAGDYQ010000053.1_265191	TTG	6	172	TCGTGATGTTAATGCCCTCGAGAGC	ATGACCTGTGAGTACCTGCTTCAGT	59.8174	32.3102	RepeatFocused	ParameterSet2	2	2	0.1741	0.00337
W1	SSRSEQ_MICROVECT_UDI_055	JAGDYQ010000055.1_4513036	TTG	6	166	GGGCCTCAACCGATCTATATCCGCT	CCGCTGAACAAGGTGTGAGGAAGCA	142.169	67.9178	RepeatFocused	ParameterSet1	3	3	0.04464	0
W2	SSRSEQ_MICROVECT_UDI_056	JAGDYQ010000062.1_3616792	TGT	6	150	AAGCGAGGCCAATCTCAGCACTTGT	GCCTTCTCTTGACCTTTGCACTTT	216.078	53.8158	RepeatFocused	ParameterSet1	2	2	0.02678	0
W1	SSRSEQ_MICROVECT_UDI_057	JAGDYQ010000069.1_2030274	AAC	6	134	TCTCGTTCAAATAGGAAACTTAGCCC	CGTCCTGGTTCCTTCCCTTGATCACG	53.1963	32.404	FullLength	ParameterSet1	3	3	0.1741	0.01369
W2	SSRSEQ_MICROVECT_UDI_058	JAGDYQ010000078.1_1901955	CCT	6	150	TGGGATAGATTGTTGACTCAAGTCCG	ACTCCGGTTAAACCCGCAGACTCCA	159.078	40.2878	FullLength	ParameterSet1	2	1	0.03125	0
W1	SSRSEQ_MICROVECT_UDI_059	JAGDYQ010000090.1_2540952	CCT	6	127	AATTGGCTTAAGATGCGGTCCTGTT	CGGGTCATTAGGCAAGAGAACCACGA	175.114	57.4974	FullLength	ParameterSet2	6	5	0.03125	0
W2	SSRSEQ_MICROVECT_UDI_060	JAGDYQ010000108.1_1599457	ACA	6	153	GACCATGTCGAGTTGAACGCACCGG	TGCACGAGTACCGCCAGTCACAATG	226.708	61.8727	RepeatFocused	ParameterSet1	1	1	0.02678	0
W1	SSRSEQ_MICROVECT_UDI_061	JAGDYQ010000112.1_1088843	GTT	6	180	CAGCTTCGATTTGTTGCTGTCCGCC	AACAGTGGCCTTGTGACATTATCGA	107.155	47.551	RepeatFocused	ParameterSet1	1	1	0.03571	0
W2	SSRSEQ_MICROVECT_UDI_062	JAGDYQ010000123.1_2093704	CAG	6	177	CAAGAACCAGGGAGTCACCAACGCC	CCGAAATGAGACGTGAGGACCGCAG	0	0	failed
W2	SSRSEQ_MICROVECT_UDI_063	JAGDYQ010000124.1_624408	TGT	6	164	TGACCCTGGTTTGCCCATATCTGGT	GCGAGGGTTCTTGCCAGTGACGATT	0	0	failed
W2	SSRSEQ_MICROVECT_UDI_064	JAGDYQ010000126.1_2200191	TTG	6	144	CCCGCGTAACTTGGTGAAACATGTA	AGGGATGAACTATGAGGTCGGTGGGA	0	0	failed
W2	SSRSEQ_MICROVECT_UDI_065	JAGDYQ010000128.1_142367	TGT	6	146	CTGTTCCCGGCTGCGGCTCAATATC	ACGCCCGACAAAGTAGTTTGGTGCT	0	0	failed
W1	SSRSEQ_MICROVECT_UDI_066	JAGDYQ010000138.1_418918	ACA	6	179	CCCAACTAAAGGCAGATCCAGACTT	GGGTTTAAGGACAGTTGCACCCTGC	86.0685	32.2482	RepeatFocused	ParameterSet1	5	4	0.09375	0.03963
W2	SSRSEQ_MICROVECT_UDI_067	JAGDYQ010000144.1_908780	GTG	6	176	CGCACCAACTAATGAGATGCTGAACA	GGGCTCGATCTCCATAGACTTCAGA	0	0	failed
W2	SSRSEQ_MICROVECT_UDI_068	JAGDYQ010000149.1_1987445	GGT	6	134	AACTAAATGGCGGCGTCGATGGTGG	TCGCCATCAAGCAGGAGTACCACCT	0	0	failed
W2	SSRSEQ_MICROVECT_UDI_069	JAGDYQ010000150.1_711866	GTT	6	137	TGTTCCTAAGCCAAGTCAGTCATGT	ACGGCAATCTGATGTCTGGGAAACA	0	0	failed
W1	SSRSEQ_MICROVECT_UDI_070	JAGDYQ010000166.1_1106344	ACA	6	176	GGGATGAAGCTTCAGTCTCTATGGG	TCCGGGTTGATGGGCGTGATACTGT	82.7489	45.1618	RepeatFocused	ParameterSet1	3	2	0.16964	0
W1	SSRSEQ_MICROVECT_UDI_071	JAGDYQ010000194.1_1459206	CAA	6	131	GGCACGAGTAAGGCGGTGGCATATT	ATCCGGCCCTGGCACTTACCATTCT	234.826	80.2775	FullLength	ParameterSet1	1	1	0.03125	0
W2	SSRSEQ_MICROVECT_UDI_072	JAGDYQ010000207.1_438315	AAC	6	176	TACAATTTGTGCCGGCCAGTGCGAC	ACGACCCGCCGTGTCCAGTAATGAT	0	0	failed
W2	SSRSEQ_MICROVECT_UDI_073	JAGDYQ010000337.1_213052	TGT	6	165	AGGAGAGGATGGCTAGAGCTACGCT	TCTTTGACACAACGTCTGCAAACGG	0	0	failed
W2	SSRSEQ_MICROVECT_UDI_074	JAGDYQ010000393.1_379378	ACA	6	141	TTGCCGTCTGTAGTGCCAGGACCAT	GCGATGTGATTGATTGCATGCCACGT	216.155	69.5237	FullLength	ParameterSet1	2	2	0.02678	0.00531
W1	SSRSEQ_MICROVECT_UDI_075	JAGDYQ010000401.1_333858	CAG	6	156	GATAAATACGCCGCTGAGCTCCGG	CTGAGTGGGCTCGCGCTTGTAAGTG	129.932	54.3234	RepeatFocused	ParameterSet1	2	2	0.04464	0
W2	SSRSEQ_MICROVECT_UDI_076	JAGDYQ010000159.1_1040469	GA	24	176	ACCGTTACTAGTGGTCAGCGAGGGA	ATGTTGCGGCAATCCAGGTACAGCC	250.032	63.3131	failed
W2	SSRSEQ_MICROVECT_UDI_077	JAGDYQ010000068.1_2327739	AC	22	140	GGGACTGCTCACCCTTGAAAGCACA	TGGTCGTAGTTCACTGAAGCGTGAG	66.2374	29.4811	failed
W1	SSRSEQ_MICROVECT_UDI_078	JAGDYQ010000414.1_144610	TC	22	179	CCAACCACTCTCCGTATGGTATGTCG	AGTTGTACAGACTGCTGAGGGACAG	48.1689	36.3882	failed
W1	SSRSEQ_MICROVECT_UDI_079	JAGDYQ010000178.1_324324	GA	21	152	TGCTAAACTTGGGCTACGAGCAACC	TCGCGGCCATTGTTTGTACTGTGCT	69.6941	35.0036	failed
W2	SSRSEQ_MICROVECT_UDI_080	JAGDYQ010000024.1_2935758	GA	19	162	TGTTCACGGTGCTGACGCTGAAACA	TGGATTACAACTGTTGGCCCATTAGT	30.4201	65.1239	failed
W2	SSRSEQ_MICROVECT_UDI_081	JAGDYQ010000052.1_5893215	AG	19	155	TGGCTGGAGTCTCATGCAATCTGCC	ACGCTGGCAGTATCGATTCCCGTTC	289.831	91.3401	FullLength	ParameterSet1	8	5	0.02678	0.01595
W2	SSRSEQ_MICROVECT_UDI_082	JAGDYQ010000116.1_787615	GA	19	162	TGGGTCAGTTCAGACAGTGTTGGCT	TCCTGCCAGGGAACATCTGTTTACG	313.466	75.1408	RepeatFocused	ParameterSet2	8	5	0.02678	0.01329
W1	SSRSEQ_MICROVECT_UDI_083	JAGDYQ010000002.1_19374522	CA	18	131	TGCCGCATTGAGCACCTACCTGACT	ACGAGGCGACACAGTTTGACAGTCA	54.0913	29.0245	RepeatFocused	ParameterSet2	9	8	0.24553	0.05769
W2	SSRSEQ_MICROVECT_UDI_084	JAGDYQ010000010.1_7672678	AC	18	158	TCAACCGCATTGAGAGTTCGCTACC	AGGCCACTGTTGATTGGTTCAAGGT	169.562	45.3001	RepeatFocused	ParameterSet2	10	10	0.03125	0.05913
W1	SSRSEQ_MICROVECT_UDI_085	JAGDYQ010000082.1_64544	AC	18	159	TGGGTCAGAGGGTAGTCCAGTCGGT	TGTGGTGGCTAGACAACAACCTGGT	72.8037	31.9287	RepeatFocused	ParameterSet2	9	7	0.1116	0.06645
W1	SSRSEQ_MICROVECT_UDI_086	JAGDYQ010000326.1_459805	AG	18	154	TCTAGCTGGAACCATTGTGACGTCA	CGGGTATTAATGACGCGTCGCACGA	6.19178	5.21639	failed
W2	SSRSEQ_MICROVECT_UDI_087	JAGDYQ010000422.1_255995	AC	18	126	AGACGTGACGGAATGATTAGCGGCG	CGAGCAGAAGATACAGCGATGACCA	168.662	64.9868	failed
W2	SSRSEQ_MICROVECT_UDI_088	JAGDYQ010000002.1_19444221	GA	17	161	GCTTGAGCTGATGGAGGACTCCGTT	CGTCATCACCACCGCCTCTTGAAGC	57.0822	30.2083	failed
W1	SSRSEQ_MICROVECT_UDI_089	JAGDYQ010000035.1_2665680	TG	17	163	CGGTGAAACTTTCCTATCCGCCAACC	TGGAAAGACTTTGTGAAACCATGCA	12.6621	10.9948	failed
W2	SSRSEQ_MICROVECT_UDI_090	JAGDYQ010000299.1_503964	TC	17	158	ATAGATGTCCCGGTCTGCTAGTCAG	TACCGGCTTAGGGAGATGCAAGGCC	11.0868	8.14416	failed
W2	SSRSEQ_MICROVECT_UDI_091	JAGDYQ010000372.1_314174	GT	17	171	GGGACTGTCCACAATTAACTCGTGT	TCTAGAGGCGTTTGAAGGCGTTCGA	206.498	55.9076	RepeatFocused	ParameterSet1	12	12	0.02678	0.06117
W2	SSRSEQ_MICROVECT_UDI_092	JAGDYQ010000002.1_13365890	CA	16	135	GCGGGAGTCTGTTAGGGAGGCATGA	TGGCACCAGACACCGGTTCATATGT	239.023	62.3411	RepeatFocused	ParameterSet1	10	10	0.02678	0.02127
W2	SSRSEQ_MICROVECT_UDI_093	JAGDYQ010000012.1_10075169	TG	16	127	GTCATGCCGTTGTTTACTTCCGTCA	GGTGGTCGCGTTGTGGTCTGCTTAT	117.425	43.4823	RepeatFocused	ParameterSet2	8	7	0.05357	0.03055
W2	SSRSEQ_MICROVECT_UDI_094	JAGDYQ010000062.1_3654463	AG	16	151	AACGCCAGACAGAACAGTGTCCAGA	AGTGGATATGGACTGGTTCATACGT	259.292	58.4796	RepeatFocused	ParameterSet1	10	10	0.02678	0.01063
W2	SSRSEQ_MICROVECT_UDI_095	JAGDYQ010000107.1_2257951	TG	16	179	AGCACAGTACTCTTCTCAGCCAGAG	GGCACCTTGGTTTCGACTGGACCAG	204.47	52.9022	RepeatFocused	ParameterSet1	10	9	0.04464	0.0412
W2	SSRSEQ_MICROVECT_UDI_096	JAGDYQ010000393.1_345213	CA	16	125	CGCCGAAATGTGCAGTGACTCGGAA	AGTTGAGCGGAAGTCGATTGGTACA	45.9954	20.5103	failed
Mean								120.342	43.5496			3.84286	3.32857	0.0852001	0.00953829
Overall												269	233
+ Contig accession number according to Bulinus truncatus reference genome (GenBank accession GCA_021962125.1), and underscore followed by the location of the contig region containing the microsatellite
* the universal Illumina adapter overhang sequences ACACTCTTTCCCTACACGACGCTCTTCCGATCT was added to the 5’ end of the forward primers;
** the universal Illumina adapter overhang sequences GTGACTGGAGTTCAGACGTGTGCTCTTCCGATCT was added to the 5’ end of the reverse primers;
*** FDSTools parameters as followed: PS1 corresponds to -s-1=50,+1=10 -m=15 -n=20 and PS2 corresponds to -s-1=70,+1=10 -m=10 -n=20.
$ raw missing data rate incluing negative control and failed individuals
