## Supplementary material for "Evidences that host genetic background more than the environment shapes the microbiota of the snail *Bulinus truncatus*, an intermediate host of *Schistosoma* species": Suppl. table 3

### Sheet: Feuil1
Sample	Raw reads number	Filter & trim/Filtered		Denoised		Merging of paired end reads	Removing of chimeras	Phyloseq object	Mitochondria ASVs removing	Chloroplasts ASVs removing	Eukaryote ASVs removing	No kingdom ASVs removing	No phylum ASVs removing	Negative control ASVs removing	Low prevalence ASVs removing	Rarefaction at 7000 threshold
		Reads in	Reads out	Denoised F	Denoised R
C_S1_1	114	74	57	48	46	41	41	41	41	41	41	41	41	41	41	0
C_S1_2	22	8	3	1	1	1	1	1	1	1	1	1	1	1	1	0
C_S2_1	0	5	0	0	0	0	0	0	0	0	0	0	0	0	0	0
C_S2_2	22	12	3	2	1	1	1	1	1	1	1	1	1	1	1	0
C_S3_1	91	54	42	27	16	10	10	10	10	10	10	10	10	10	10	0
C_S3_2	22	4	2	1	1	0	0	0	0	0	0	0	0	0	0	0
C_S4_1	22	11	2	2	2	2	2	2	2	2	2	2	2	2	2	0
C_S4_2	45	29	19	8	2	2	2	2	2	2	2	2	2	2	2	0
C_S5_1	91	62	20	17	17	17	17	17	17	17	17	17	17	17	17	0
C_S5_2	68	34	3	1	1	0	0	0	0	0	0	0	0	0	0	0
C_S7_1	68	41	5	1	1	0	0	0	0	0	0	0	0	0	0	0
C_S7_2	45	22	0	0	0	0	0	0	0	0	0	0	0	0	0	0
C_S8_1	45	36	5	2	1	0	0	0	0	0	0	0	0	0	0	0
C_S8_2	22	25	3	1	1	0	0	0	0	0	0	0	0	0	0	0
C_S9_1	68	47	11	1	1	0	0	0	0	0	0	0	0	0	0	0
C_S9_2	30614	23411	18300	16863	16642	14247	13688	13625	13518	11638	11638	11638	11624	11595	10436	7000
neg_10D_pl3	134495	103029	83891	83825	83866	83425	83414	81707	81707	81617	81617	81617	81617	0	0	0
neg_9D_pl3	148384	113745	89279	89236	89234	88380	87639	85808	85808	85374	85374	85374	85374	0	0	0
neg_pl1	230756	175230	141831	141738	141686	137645	137562	129055	129055	129055	129055	129055	128985	0	0	0
neg_pl2	133625	101341	79266	79096	79157	75822	74454	73862	73862	73862	73862	73862	73856	0	0	0
S1_1	120034	75986	21677	20329	20382	17623	15713	15738	15285	15272	15272	14524	10778	10559	10081	7000
S1_1_1	120904	92445	76056	73641	73718	68908	67576	67534	67473	59083	59083	59083	59045	58979	55292	7000
S1_1_2	138042	105792	87113	84588	84566	79267	78066	78018	77898	63999	63999	63999	63968	63964	59118	7000
S1_2	104429	67229	27526	25830	26029	21018	19549	19561	18597	18583	18583	17876	14586	14277	12988	7000
S1_2_1	194215	148741	123979	120820	120841	113518	111802	111808	111694	93235	93235	93235	93195	93038	83600	7000
S1_2_2	197670	151225	125437	121991	121894	113769	111817	110112	110024	91400	91400	91400	91315	91195	82158	7000
S1_3	98800	59847	18405	16886	16685	13620	12733	12747	11688	11657	11657	10840	6112	5666	4906	0
S1_3_1	217943	166906	138155	133858	133869	123845	121264	120843	120739	101237	101237	101237	101122	101018	86861	7000
S1_3_2	200621	153593	126209	121983	121969	112409	110219	108734	108629	90361	90361	90361	90296	90212	79343	7000
S1_4	65462	45451	24045	21341	21662	12685	9739	9744	9638	9627	9627	9367	8765	8765	7326	7000
S1_5	106443	63864	12139	11082	11042	9662	9184	9251	8704	8690	8690	7996	3643	3361	3187	0
S1_6	63632	38685	16288	14326	14374	10333	9712	9689	9319	9218	9218	8688	6748	6512	5506	0
S1_7	79420	48460	12663	11484	11482	9204	7831	7938	7607	7607	7605	6946	4376	4208	3824	0
S1_8	121910	78297	7975	6859	6912	4872	4441	4462	4289	4289	4289	3482	1354	1153	1090	0
S2_1	126898	78722	32548	31407	31510	26586	24399	24447	23892	23857	23857	22977	20248	19283	18365	7000
S2_1_1	192155	146894	121875	117338	117318	105201	102870	101751	100604	87717	87717	87717	87641	87111	71476	7000
S2_1_2	144242	110306	90234	86139	86017	76328	74570	74440	74030	67066	67066	67066	67001	66634	56756	7000
S2_10	96123	69321	42780	41066	41214	33747	25722	25889	25850	25816	25816	25555	25154	21427	20781	7000
S2_11	75301	52704	23261	21648	21539	17469	15336	15334	15124	15117	15117	14528	12367	12299	11966	7000
S2_12	87108	64295	38283	37361	37284	34652	30709	30730	30482	30442	30442	30104	28556	25988	25518	7000
S2_2	76857	53800	28543	27261	27174	22651	21159	21136	20960	20954	20954	20430	19198	8469	7877	7000
S2_2_1	160740	123110	98084	95730	95335	90028	88438	88466	88369	75195	75195	75195	75144	75044	70595	7000
S2_2_2	168771	129338	102958	100174	100103	94232	92662	92772	92643	77241	77241	77239	77190	77093	71310	7000
S2_3	73723	50582	27654	26145	26164	21462	19571	19553	18942	18894	18894	18578	17010	16546	15913	7000
S2_3_1	187533	143706	114516	111430	111550	104972	103449	103456	103376	86721	86721	86721	86674	86489	78871	7000
S2_3_2	211124	161737	128965	125485	125225	117071	115049	114912	114784	96464	96464	96464	96364	96321	86856	7000
S2_4	83127	59436	37051	35400	35409	28838	24460	24533	24491	24465	24465	24138	23175	23083	22118	7000
S2_5	90494	62747	32186	30794	30829	25314	23131	23086	23006	22978	22978	22707	21785	10346	9570	7000
S2_6	97199	70102	45215	43605	43747	37236	27456	27496	27446	27432	27432	27165	26538	26391	25681	7000
S2_7	75873	50971	25653	24299	24369	20057	17783	17808	17556	17545	17545	17221	15629	15435	15073	7000
S2_8	74729	47591	17696	16897	16840	13433	10719	10712	10688	10688	10685	10493	9795	9691	9413	7000
S2_9	72418	48029	21855	20879	21014	17874	16465	16475	16438	16435	16435	16181	15643	15228	14830	7000
S3_1	73105	54791	35761	34569	34549	28625	24123	24140	24084	24035	24035	23854	23471	14013	13443	7000
S3_1_1	225196	172460	136651	132210	132185	121017	118069	118108	117977	99538	99538	99538	99438	99310	85291	7000
S3_1_2	216318	165569	132023	127820	127681	117468	115263	115106	114993	96373	96373	96373	96299	96216	84961	7000
S3_10	89991	66930	47015	46073	46199	42242	36638	36627	36151	36130	36130	35917	34974	24474	24021	7000
S3_11	75530	49198	23740	22595	22417	18677	17261	17315	16718	16718	16713	16419	14235	10322	9803	7000
S3_12	82578	55549	28820	26917	27186	20895	19090	19139	18974	18530	18530	18117	16344	15778	13927	7000
S3_13	74134	53078	32669	31147	31264	24312	21831	21849	21679	21639	21639	21441	20481	14567	12950	7000
S3_14	572	416	28	2	1	0	0	0	0	0	0	0	0	0	0	0
S3_15	89602	67786	53784	53234	53153	50167	43233	43239	42788	42027	42027	41910	40982	38860	37136	7000
S3_16	93766	70410	52793	51865	51865	48168	43474	43488	43250	41820	41820	41423	40576	28974	27761	7000
S3_17	128706	93372	72537	72328	72233	70859	69765	69812	67271	67203	67203	66947	65055	65055	64271	7000
S3_2	83676	63260	45043	43069	43231	33644	29356	29396	29391	29336	29336	29312	29268	15333	13775	7000
S3_2_1	201674	154371	123358	118426	118562	106386	103851	102801	101704	89771	89771	89771	89706	89109	73602	7000
S3_2_2	173919	133262	104874	100572	100296	89505	87663	87541	87029	79456	79456	79456	79389	78836	65908	7000
S3_3	82006	60150	38155	36101	36346	25822	19039	18972	18927	18885	18885	18683	18396	15186	14203	7000
S3_3_1	200896	153349	122637	117418	117619	104185	101386	100172	99775	94343	94343	94343	94298	93717	76368	7000
S3_3_2	243661	186177	149616	146578	146392	138929	137145	134909	134785	111193	111193	111193	111165	111157	103359	7000
S3_4	79534	52583	22567	20998	21103	15609	13854	13824	13673	13637	13637	13057	12056	10468	9933	7000
S3_5	87451	62889	34937	33434	33542	26648	20694	20695	20640	20614	20614	20307	19929	10737	10077	7000
S3_6	94430	71221	53497	51163	51314	38105	30390	30419	30407	29766	29766	29732	29493	21131	18888	7000
S3_7	67247	50880	37163	36333	36269	31524	27243	27249	27006	26961	26961	26702	25837	22971	22267	7000
S3_8	81296	59875	38233	37115	37102	32187	28379	28380	28251	28018	28018	27653	26372	12898	12123	7000
S3_9	35740	27324	15623	15119	15016	13106	11376	11380	11373	11373	11373	11373	11331	7237	7202	7000
S4_1	100494	71163	36255	35478	34745	31451	30398	30424	24075	23966	23966	23250	15924	13050	12303	7000
S4_1_1	191194	146077	118260	115322	115203	108224	106810	106771	106666	89404	89404	89404	89374	89368	83596	7000
S4_1_2	200667	153258	122346	118884	118698	110396	108408	108540	108481	92045	92045	92045	91992	91992	86019	7000
S4_2	73242	48570	22894	21606	21417	18050	17124	17116	14386	14351	14351	13834	8831	7429	6360	0
S4_2_1	234554	179181	141572	131901	131728	106440	102753	102852	102674	94564	94564	94564	94189	94189	53224	7000
S4_2_2	211261	161628	127859	118606	118291	94070	90292	90378	90285	82997	82997	82997	82631	82540	44559	7000
S4_3	91387	54962	17684	16568	16458	13843	13118	13142	12375	12371	12371	11614	7738	7270	6933	0
S4_3_1	225676	172471	138045	127504	126948	99459	95178	95444	95334	88838	88838	88838	88405	88352	45973	7000
S4_3_2	201811	154080	120890	111113	110744	86316	82733	82817	82672	76774	76774	76774	76399	76388	46645	7000
S4_4	68094	47997	27917	26776	26731	21851	17374	17372	16948	16929	16929	16666	15395	12037	11030	7000
S4_5	77406	56992	38158	37116	37115	33601	28108	28166	27599	27342	27342	26937	25758	19417	18956	7000
S5_1	63060	44902	25258	24324	24368	21684	20461	20394	19612	19497	19497	19092	16311	16296	15800	7000
S5_1_1	214373	163695	132635	127148	127338	113401	110323	107162	106745	101024	101024	101024	100952	100373	81696	7000
S5_1_2	208149	159056	128834	125764	125657	117180	115178	113894	113807	96843	96843	96843	96798	96798	91052	7000
S5_10	127287	93301	58738	58069	57725	56353	52432	52419	44230	44048	44048	42502	33347	33347	33042	7000
S5_11	80404	58422	34003	32909	32739	28842	25428	25245	22099	20999	20999	20519	17129	16882	16378	7000
S5_12	69032	51007	32854	31558	31598	26047	21704	21727	20146	20110	20110	19800	17096	17003	16115	7000
S5_13	79786	57191	32242	30392	30317	22492	19025	19029	18271	18192	18185	17715	15936	14624	13000	7000
S5_14	79168	55605	31721	29582	29795	20176	16173	16189	15866	15859	15859	15605	14070	9067	7946	7000
S5_15	85781	56704	27218	25812	25785	20596	18561	18578	17854	17792	17792	17293	14302	8150	7571	7000
S5_16	79100	57143	31504	30262	30248	26235	24551	24577	23403	23353	23353	22731	19133	18671	18023	7000
S5_17	71068	50029	27288	26229	26210	22661	19680	19671	18865	18846	18846	18494	15622	15543	15232	7000
S5_2	121361	87996	50417	49639	48956	46329	43666	43217	31308	30043	30043	28754	20515	20515	19668	7000
S5_2_1	197349	151008	123236	120431	120189	113783	112194	112268	112174	93155	93155	93155	93128	93122	87209	7000
S5_2_2	237826	181469	146967	143354	143228	134073	131608	131709	131646	111389	111389	111389	111343	111343	103641	7000
S5_3	82829	59810	35992	34869	34604	31667	30206	27829	22928	22699	22699	22132	18106	18005	17549	7000
S5_3_1	214396	164311	132136	123040	123094	99074	95459	95528	95371	87297	87297	87297	86967	86923	51246	7000
S5_3_2	169068	129464	102531	94466	94067	73406	70435	70468	70384	64673	64673	64673	64473	64315	36122	7000
S5_4	67156	49218	30609	29606	29557	26578	23920	23946	22440	22348	22348	21905	19474	13915	13205	7000
S5_5	81617	58140	32651	30999	30868	24370	21368	21454	20092	19904	19904	19152	16175	9435	8727	7000
S5_6	86559	56391	23589	22106	22053	17883	16301	16359	15090	15065	15065	14378	10972	7268	6794	0
S5_7	76903	55667	31971	30003	30178	22735	19611	19599	19280	19271	19271	18926	18115	13836	12721	7000
S5_8	82417	59697	33241	31986	31967	27712	24570	24693	22619	22434	22434	21883	17753	14210	13812	7000
S5_9	80221	58420	34650	33702	33537	30016	27967	27856	24789	24399	24399	23785	20369	20255	19739	7000
S6_1	102507	73316	41242	40935	40195	36682	35880	35930	27284	27263	27263	26708	17860	17851	17625	7000
S6_1_1	214030	163601	131847	121801	121415	95349	91410	91502	91431	85433	85433	85433	85118	85101	44485	7000
S6_1_2	203573	155712	123769	114317	114022	89818	85992	86009	85838	79482	79482	79482	79039	79005	48223	7000
S6_10	77612	56072	34658	33297	33380	26495	23286	23290	22301	22276	22276	21843	20291	11126	10534	7000
S6_11	72647	48622	26473	25439	25429	19716	17407	17425	16140	16115	16115	15675	13439	7847	7354	7000
S6_12	81411	59280	42200	41279	41407	36048	29903	29897	29807	29803	29803	29620	29056	5297	5008	0
S6_13	99624	63851	32363	30884	30945	25239	23590	23598	21062	21034	21034	20476	16360	8512	7762	7000
S6_14	106923	70167	32671	31638	31763	26532	23017	22963	22888	22880	22880	22248	20735	10554	10032	7000
S6_15	76583	56358	35938	34442	34494	25266	20339	20368	20296	20296	20296	19874	19278	8696	8077	7000
S6_16	72121	52983	33554	32363	32633	29170	26499	26527	26209	25648	25648	25286	24560	13691	13075	7000
S6_2	93835	68260	41202	40454	39855	36584	33819	33702	29727	28291	28291	27618	24737	23862	23577	7000
S6_2_1	153852	117428	93991	86261	86339	68448	65670	65635	65586	62776	62776	62776	62441	62422	35296	7000
S6_2_2	197395	150691	120885	113574	113192	93660	89923	89888	89781	87394	87394	87394	86966	86966	58549	7000
S6_3	78848	58616	41927	41106	41283	35591	32091	32086	32063	30183	30183	30104	29979	20909	20372	7000
S6_3_1	180349	138334	113143	108966	108933	100737	99481	99445	99378	84881	84881	84881	84806	84149	69958	7000
S6_3_2	161357	123379	98660	94154	93974	84810	83617	83560	83409	67562	67562	67559	67519	66840	55424	7000
S6_4	121819	86819	51863	50397	50338	39713	34322	34342	32614	32586	32586	32002	23335	22993	22345	7000
S6_5	82761	49570	23981	22807	22737	18120	16749	16782	15884	15872	15872	15318	12446	5866	5164	0
S6_6	69421	51903	37189	35073	35211	22810	14406	14371	14371	14336	14336	14227	13542	11827	9652	7000
S6_7	79626	56275	33738	32473	32627	26059	22072	22020	21622	21574	21574	21185	19839	13683	13286	7000
S6_8	67819	50826	39290	38360	38611	34047	31701	31700	31469	30523	30523	30402	29541	24267	22317	7000
S6_9	81388	59920	37851	37188	37147	33226	27994	28027	27369	27258	27258	26925	25680	17462	17242	7000
S7_1	75301	56231	39189	38477	38314	35654	26894	26896	26789	26698	26698	26574	26170	20951	20753	7000
S7_1_1	205198	156689	126701	121215	121384	108855	107119	107026	106840	91634	91634	91634	91569	90408	73232	7000
S7_1_2	154196	117530	94378	90561	90803	81540	79599	74008	70818	48965	48965	48963	48932	48530	40416	7000
S7_10	85872	61330	42866	41171	41348	33343	27417	23092	23025	23004	23004	22726	22356	19879	19172	7000
S7_11	69856	45748	25203	23607	23619	19103	16953	16993	16323	16094	16094	15624	13927	11769	10918	7000
S7_12	77818	52232	30253	28700	28585	24345	21481	21493	20644	20310	20310	19862	17830	12961	11865	7000
S7_13	107038	65568	23178	22185	22171	20617	18408	18373	17773	17674	17674	17006	15041	9314	8952	7000
S7_14	122139	76632	26316	25017	24916	21782	20445	20432	20144	19849	19849	19076	15960	5629	5018	0
S7_15	100105	58323	19360	17996	18044	14546	13062	13089	12716	12679	12679	11740	8559	7659	7215	7000
S7_16	98251	75080	56456	53314	49506	39962	31524	31581	31577	31049	31049	31039	30894	26805	22357	7000
S7_2	83722	59806	38168	36856	36877	31569	28421	28439	27777	27512	27512	27148	25852	15531	14325	7000
S7_2_1	143991	109890	88802	85694	85553	77996	75798	69211	65187	40972	40972	40972	40935	40658	33629	7000
S7_2_2	138842	105909	84507	80928	80649	72447	70875	70864	68468	48922	48922	48922	48893	48458	39461	7000
S7_3	79306	53681	32812	31484	31409	27623	24348	24246	23371	22830	22830	22545	21301	14026	13026	7000
S7_3_1	263979	201713	164464	154207	153854	127445	122812	122684	122610	116119	116119	116119	115486	115446	62735	7000
S7_3_2	229864	175467	142534	134244	133962	112120	107513	107587	107446	104402	104402	104402	103886	103875	70362	7000
S7_4	89076	65186	47417	45919	46075	39550	32666	32665	32578	32343	32343	32255	31867	24184	23403	7000
S7_5	64685	42250	22009	21017	20961	18231	16626	16626	16224	16164	16164	15633	14601	12405	12105	7000
S7_6	122620	76654	27930	26699	26759	23942	21447	21467	20692	20354	20354	19487	17725	14572	13836	7000
S7_7	91341	63522	36603	35549	35442	32144	28997	29086	28462	28431	28431	27956	26160	18938	18446	7000
S7_8	73906	55429	41055	39243	39378	34379	27581	26870	26854	26077	26077	26024	23687	21978	20813	7000
S7_9	66607	46885	29536	28341	28241	24826	21614	20447	20221	20137	20137	19797	19013	15187	14615	7000
S8_1	77086	57441	37281	35451	35607	28672	23900	21622	21599	21599	21599	20967	19058	13589	13008	7000
S8_1_1	222885	170888	138765	133895	133630	123480	121975	121859	121708	104452	104452	104452	104379	103551	86827	7000
S8_1_2	267869	204940	169757	163761	163908	150460	148349	144579	144242	118710	118710	118710	118645	117306	93578	7000
S8_10	72510	54280	42298	40188	35179	26165	20315	20332	20332	20317	20317	20234	20045	19926	18831	7000
S8_11	122574	92162	71994	69976	63405	52684	39751	39752	39737	39725	39725	39503	30249	30142	29429	7000
S8_12	77795	58153	43984	42486	38486	31631	23709	23695	23690	23676	23676	23506	18109	18072	17529	7000
S8_13	100494	75313	55284	52229	50140	34820	25716	25694	25694	25662	25662	25369	25251	25142	23184	7000
S8_14	73768	55956	44635	42404	40226	29872	22834	22882	22877	22837	22837	22784	20743	20650	19502	7000
S8_15	78825	60513	49487	47900	48178	39448	28062	27415	27278	26976	26976	26967	26947	26885	26062	7000
S8_16	78482	59466	45912	43533	44193	32642	26506	25371	25363	25358	25358	25280	25042	24752	23692	7000
S8_17	93881	71821	58700	55963	52204	39190	29648	29678	29678	29673	29673	29665	27185	26959	25678	7000
S8_2	36312	26192	20054	19280	19291	16437	15513	15527	15508	15489	15489	15431	15355	10751	9851	7000
S8_2_1	134449	102760	79782	75797	75405	66778	65555	65563	65440	57030	57030	57030	56973	56284	46548	7000
S8_2_2	167123	127457	103378	99453	99433	90590	88660	83780	80323	58261	58261	58261	58222	57717	46375	7000
S8_3	136692	83673	54603	52815	45237	40032	34182	34179	33799	33773	33773	33162	30232	24864	24317	7000
S8_3_1	121521	92826	75600	72911	72749	66782	65980	65791	61887	35204	35204	35204	35176	34906	29046	7000
S8_3_2	142229	108552	87648	84006	83840	74948	73238	73073	70661	51121	51121	51121	51093	50759	41277	7000
S8_4	138705	100728	78583	76790	73810	65605	56344	56422	56208	56193	56193	55879	54907	40424	39205	7000
S8_5	102621	77895	57560	54645	52850	40636	28418	28356	28352	28237	28237	28232	27853	27788	26362	7000
S8_6	78139	59669	48162	46124	40585	29155	22062	22039	22037	22027	22027	22000	21924	21696	20797	7000
S8_7	74798	56949	45093	43086	41779	34347	25997	25903	25891	25703	25703	25665	25549	25346	24644	7000
S8_8	79557	59710	46603	44928	39265	32406	25117	25117	25112	25088	25088	25000	21306	21143	20452	7000
S8_9	102805	76458	58551	55086	53264	37154	28776	28750	28703	28373	28373	28229	27758	27478	24901	7000
S9_1	81685	61826	48316	46021	46060	32078	21555	21564	21537	21511	21511	21431	20931	20857	19821	7000
S9_1_1	98572	75247	61425	59589	59390	55457	51119	51104	51070	50909	50909	50909	50890	38189	34880	7000
S9_1_2	81136	61857	50151	48448	48471	44651	40437	40412	40388	40261	40261	40261	40247	30370	27505	7000
S9_10	169274	130110	102489	101713	101715	95839	93480	93550	93542	93517	93517	93499	93332	87527	53245	7000
S9_11	76972	59019	46676	43459	43952	30059	21935	21925	21922	21911	21911	21911	21829	21729	19981	7000
S9_12	71778	54936	44794	42999	43212	34805	24136	24169	24166	24152	24152	24152	24017	23911	23017	7000
S9_13	81205	62347	51380	48481	48766	33915	22998	22995	22982	22940	22940	22940	22892	22814	20548	7000
S9_14	74821	57430	47912	45688	44630	32299	20553	20590	20590	20584	20584	20584	20392	20369	19756	7000
S9_15	6658	4759	1031	950	942	885	673	673	673	673	673	612	576	544	538	0
S9_16	84179	64727	53934	51761	52131	41434	32843	32860	32860	32846	32846	32846	32124	31914	30744	7000
S9_2	65325	50214	41126	38985	39308	30581	20063	20091	20091	20082	20082	20082	20019	19959	18963	7000
S9_2_1	90151	68829	56164	55291	55312	52649	43219	37980	37972	37930	37930	37930	37928	28569	27747	7000
S9_2_2	130628	99724	80933	79475	79427	75447	62908	56482	56469	56343	56343	56343	56339	42225	40086	7000
S9_3	35992	27001	18422	16777	16669	11874	9135	9136	9136	9100	9100	9056	8924	8910	8605	7000
S9_3_1	111568	85132	68982	67881	67864	65462	54886	45426	45410	45367	45367	45367	45359	31503	30236	7000
S9_3_2	107358	81903	67492	66305	66166	63132	52341	43711	43693	43627	43627	43627	43617	30746	28859	7000
S9_4	81434	62356	49329	44624	44819	27282	19196	19196	19196	18868	18868	18868	18728	18690	15653	7000
S9_5	2608	1954	52	22	17	10	10	10	10	10	10	10	0	0	0	0
S9_6	76445	58571	46671	43649	43896	31651	23092	23082	23063	22981	22981	22924	22819	22765	20070	7000
S9_7	93698	71959	59498	57950	58143	50949	33890	33957	33957	33945	33945	33945	33900	33850	33255	7000
S9_8	95711	73340	58305	56137	56202	42862	29214	29220	29217	29031	29031	29014	28810	28795	27767	7000
S9_9	67636	51840	41840	39960	40095	28847	19476	19460	19460	19415	19415	19415	19350	19258	18378	7000
Number of ASVs and samples								58107 ASVs for 196 samples	56954 ASVs for 196 samples	55911 ASVs for 196 samples	55908 ASVs for 196 samples	55658 ASVs for 196 samples	51229 ASVs for 196 samples	51222 ASVs for 184 samples	2019 ASVs for 184 samples	1977 taxa and 164 samples
min	0	4	0	0	0	0	0	0	0	0	0	0	0	0	0	0
max	267869	204940	169757	163761	163908	150460	148349	144579	144242	129055	129055	129055	128985	117306	103641	7000
Total reads	20899451	15399678	11032263	10589660	10530054	9134792	8401199	8311914	8188240	7504264	7504247	7461541	7227997	6353444	5394674	1155000
mean	105553	77776.2	55718.5	53483.1	53182.1	46135.3	42430.3	41979.4	41354.7	37900.3	37900.2	37684.6	36505	32088.1	27245.8	5833.3
sd	61135.1	47492.3	41751.8	40122.9	40099	36751.3	36878	36470.8	36493.1	31486.5	31486.5	31596.6	32114.8	32021.9	25709.9	2615.4
