## Supplementary material for "Evidences that host genetic background more than the environment shapes the microbiota of the snail *Bulinus truncatus*, an intermediate host of *Schistosoma* species": Suppl. table 4

### Sheet: Feuil1
	type	site_name	habitat	infection	observed	diversity_gini_simpson	diversity_shannon
S1.1	bulinus	Ndiawara	river_2	negative	76	0.578	1.647
S1.2	bulinus	Ndiawara	river_2	negative	109	0.462	1.697
S1.3	bulinus	Ndiawara	river_2	negative	102	0.878	3.297
S1.4	bulinus	Ndiawara	river_2	positive	151	0.976	4.319
S1.5	bulinus	Ndiawara	river_2	negative	35	0.312	1.013
S1.6	bulinus	Ndiawara	river_2	negative	127	0.799	3.133
S1.7	bulinus	Ndiawara	river_2	negative	72	0.822	2.499
S1.8	bulinus	Ndiawara	river_2	positive	37	0.864	2.66
S2.1	bulinus	Ouali Diala	river_2	negative	90	0.704	1.824
S2.10	bulinus	Ouali Diala	river_2	negative	117	0.865	2.664
S2.11	bulinus	Ouali Diala	river_2	positive	68	0.784	2.068
S2.12	bulinus	Ouali Diala	river_2	negative	39	0.656	1.683
S2.2	bulinus	Ouali Diala	river_2	positive	96	0.832	2.81
S2.3	bulinus	Ouali Diala	river_2	negative	114	0.783	2.399
S2.4	bulinus	Ouali Diala	river_2	negative	107	0.794	2.357
S2.5	bulinus	Ouali Diala	river_2	negative	104	0.87	2.757
S2.6	bulinus	Ouali Diala	river_2	negative	99	0.911	3.058
S2.7	bulinus	Ouali Diala	river_2	negative	73	0.792	2.12
S2.8	bulinus	Ouali Diala	river_2	positive	31	0.75	1.662
S2.9	bulinus	Ouali Diala	river_2	negative	55	0.727	1.774
S3.1	bulinus	Guia	canal	negative	116	0.7	2.388
S3.10	bulinus	Guia	canal	negative	96	0.694	2.181
S3.11	bulinus	Guia	canal	negative	104	0.657	2.111
S3.12	bulinus	Guia	canal	negative	136	0.77	2.569
S3.13	bulinus	Guia	canal	negative	160	0.795	2.977
S3.15	bulinus	Guia	canal	negative	101	0.899	2.846
S3.16	bulinus	Guia	canal	negative	87	0.668	1.973
S3.17	bulinus	Guia	canal	negative	13	0.252	0.561
S3.2	bulinus	Guia	canal	negative	180	0.96	4.092
S3.3	bulinus	Guia	canal	negative	120	0.911	3.214
S3.4	bulinus	Guia	canal	negative	104	0.726	2.372
S3.5	bulinus	Guia	canal	negative	122	0.948	3.603
S3.6	bulinus	Guia	canal	negative	194	0.882	3.4
S3.7	bulinus	Guia	canal	negative	73	0.782	2.04
S3.8	bulinus	Guia	canal	negative	93	0.836	2.792
S3.9	bulinus	Guia	canal	positive	47	0.819	2.475
S4.1	bulinus	Dioundou	river_2	negative	47	0.787	2.246
S4.2	bulinus	Dioundou	river_2	negative	131	0.964	4.063
S4.3	bulinus	Dioundou	river_2	negative	70	0.662	2.146
S4.4	bulinus	Dioundou	river_2	negative	126	0.964	3.847
S4.5	bulinus	Dioundou	river_2	negative	96	0.913	2.995
S5.1	bulinus	Fonde Ass	river_2	positive	80	0.77	2.255
S5.10	bulinus	Fonde Ass	river_2	negative	23	0.421	0.935
S5.11	bulinus	Fonde Ass	river_2	positive	92	0.937	3.343
S5.12	bulinus	Fonde Ass	river_2	negative	111	0.902	2.972
S5.13	bulinus	Fonde Ass	river_2	negative	135	0.902	3.248
S5.14	bulinus	Fonde Ass	river_2	positive	173	0.972	4.317
S5.15	bulinus	Fonde Ass	river_2	negative	93	0.855	3.04
S5.16	bulinus	Fonde Ass	river_2	negative	81	0.749	2.109
S5.17	bulinus	Fonde Ass	river_2	positive	83	0.875	2.707
S5.2	bulinus	Fonde Ass	river_2	negative	44	0.869	2.358
S5.3	bulinus	Fonde Ass	river_2	negative	55	0.818	2.314
S5.4	bulinus	Fonde Ass	river_2	positive	88	0.898	2.923
S5.5	bulinus	Fonde Ass	river_2	negative	127	0.932	3.566
S5.6	bulinus	Fonde Ass	river_2	negative	124	0.954	3.71
S5.7	bulinus	Fonde Ass	river_2	negative	146	0.93	3.502
S5.8	bulinus	Fonde Ass	river_2	negative	98	0.935	3.238
S5.9	bulinus	Fonde Ass	river_2	negative	74	0.801	2.326
S6.1	bulinus	Khodit	river_2	positive	23	0.493	1.192
S6.10	bulinus	Khodit	river_2	positive	121	0.836	2.852
S6.11	bulinus	Khodit	river_2	negative	131	0.932	3.634
S6.12	bulinus	Khodit	river_2	negative	86	0.915	3.164
S6.13	bulinus	Khodit	river_2	negative	118	0.907	3.378
S6.14	bulinus	Khodit	river_2	negative	69	0.858	2.505
S6.15	bulinus	Khodit	river_2	negative	120	0.916	3.449
S6.16	bulinus	Khodit	river_2	positive	61	0.678	1.734
S6.2	bulinus	Khodit	river_2	negative	58	0.692	1.721
S6.3	bulinus	Khodit	river_2	negative	59	0.81	2.057
S6.4	bulinus	Khodit	river_2	positive	113	0.767	2.265
S6.5	bulinus	Khodit	river_2	negative	124	0.957	4.036
S6.6	bulinus	Khodit	river_2	negative	95	0.924	3.471
S6.7	bulinus	Khodit	river_2	negative	98	0.675	2.038
S6.8	bulinus	Khodit	river_2	negative	145	0.967	3.993
S6.9	bulinus	Khodit	river_2	negative	48	0.672	1.762
S7.1	bulinus	Mbane	lake	negative	39	0.829	2.028
S7.10	bulinus	Mbane	lake	negative	65	0.729	2.274
S7.11	bulinus	Mbane	lake	negative	98	0.874	2.996
S7.12	bulinus	Mbane	lake	negative	93	0.722	2.375
S7.13	bulinus	Mbane	lake	negative	35	0.347	0.985
S7.14	bulinus	Mbane	lake	negative	69	0.775	2.308
S7.15	bulinus	Mbane	lake	negative	60	0.9	2.755
S7.16	bulinus	Mbane	lake	negative	74	0.818	2.289
S7.2	bulinus	Mbane	lake	negative	73	0.837	2.37
S7.3	bulinus	Mbane	lake	negative	108	0.782	2.51
S7.4	bulinus	Mbane	lake	negative	54	0.905	2.584
S7.5	bulinus	Mbane	lake	negative	39	0.747	1.868
S7.6	bulinus	Mbane	lake	negative	55	0.497	1.402
S7.7	bulinus	Mbane	lake	negative	52	0.758	1.839
S7.8	bulinus	Mbane	lake	negative	80	0.596	1.69
S7.9	bulinus	Mbane	lake	negative	68	0.836	2.311
S8.1	bulinus	Saninte	lake	negative	109	0.772	2.51
S8.2	bulinus	Saninte	lake	negative	153	0.95	3.958
S8.3	bulinus	Saninte	lake	negative	103	0.659	2.076
S8.4	bulinus	Saninte	lake	negative	171	0.778	2.525
S8.10	bulinus	Saninte	lake	negative	127	0.751	2.419
S8.11	bulinus	Saninte	lake	negative	97	0.784	2.245
S8.12	bulinus	Saninte	lake	negative	79	0.819	2.315
S8.13	bulinus	Saninte	lake	negative	192	0.881	3.253
S8.14	bulinus	Saninte	lake	negative	150	0.858	2.842
S8.15	bulinus	Saninte	lake	negative	97	0.796	2.333
S8.16	bulinus	Saninte	lake	negative	167	0.88	3.097
S8.17	bulinus	Saninte	lake	negative	165	0.867	3.049
S8.5	bulinus	Saninte	lake	negative	150	0.869	2.878
S8.6	bulinus	Saninte	lake	negative	147	0.766	2.531
S8.7	bulinus	Saninte	lake	negative	105	0.709	1.941
S8.8	bulinus	Saninte	lake	negative	106	0.739	2.154
S8.9	bulinus	Saninte	lake	negative	213	0.921	3.494
S9.1	bulinus	Lampsar	river_1	negative	145	0.845	3.163
S9.10	bulinus	Lampsar	river_1	positive	238	0.968	4.259
S9.11	bulinus	Lampsar	river_1	negative	153	0.855	3.159
S9.12	bulinus	Lampsar	river_1	negative	98	0.856	2.538
S9.13	bulinus	Lampsar	river_1	negative	145	0.824	2.776
S9.14	bulinus	Lampsar	river_1	positive	95	0.917	3.011
S9.15	bulinus	Lampsar	river_1	positive	42	0.967	3.549
S9.16	bulinus	Lampsar	river_1	negative	132	0.86	2.856
S9.2	bulinus	Lampsar	river_1	negative	111	0.818	2.539
S9.3	bulinus	Lampsar	river_1	negative	68	0.85	2.573
S9.4	bulinus	Lampsar	river_1	negative	175	0.888	3.318
S9.6	bulinus	Lampsar	river_1	negative	138	0.811	2.514
S9.7	bulinus	Lampsar	river_1	positive	79	0.866	2.347
S9.8	bulinus	Lampsar	river_1	negative	132	0.857	2.771
S9.9	bulinus	Lampsar	river_1	negative	110	0.846	2.526
S1.1.1	environmental sampleenvironmental sample	Ndiawara	river_2	NA	378	0.979	4.735
S1.1.2	environmental sampleenvironmental sample	Ndiawara	river_2	NA	413	0.979	4.805
S1.2.1	environmental sampleenvironmental sample	Ndiawara	river_2	NA	511	0.983	5.045
S1.2.2	environmental sampleenvironmental sample	Ndiawara	river_2	NA	534	0.982	5.038
S1.3.1	environmental sampleenvironmental sample	Ndiawara	river_2	NA	594	0.982	5.137
S1.3.2	environmental sampleenvironmental sample	Ndiawara	river_2	NA	544	0.982	5.07
S2.1.1	environmental sampleenvironmental sample	Ouali Diala	river_2	NA	601	0.986	5.235
S2.1.2	environmental sampleenvironmental sample	Ouali Diala	river_2	NA	529	0.984	5.12
S2.2.1	environmental sampleenvironmental sample	Ouali Diala	river_2	NA	413	0.977	4.717
S2.2.2	environmental sampleenvironmental sample	Ouali Diala	river_2	NA	436	0.978	4.801
S2.3.1	environmental sampleenvironmental sample	Ouali Diala	river_2	NA	501	0.982	4.98
S2.3.2	environmental sampleenvironmental sample	Ouali Diala	river_2	NA	525	0.98	4.974
S3.1.1	environmental sampleenvironmental sample	Guia	canal	NA	570	0.981	5.079
S3.1.2	environmental sampleenvironmental sample	Guia	canal	NA	554	0.98	5.02
S3.2.1	environmental sampleenvironmental sample	Guia	canal	NA	602	0.986	5.259
S3.2.2	environmental sampleenvironmental sample	Guia	canal	NA	553	0.985	5.168
S3.3.1	environmental sampleenvironmental sample	Guia	canal	NA	613	0.986	5.241
S3.3.2	environmental sampleenvironmental sample	Guia	canal	NA	411	0.98	4.827
S4.1.1	environmental sampleenvironmental sample	Dioundou	river_2	NA	403	0.979	4.807
S4.1.2	environmental sampleenvironmental sample	Dioundou	river_2	NA	416	0.978	4.806
S4.2.1	environmental sampleenvironmental sample	Dioundou	river_2	NA	606	0.995	5.842
S4.2.2	environmental sampleenvironmental sample	Dioundou	river_2	NA	609	0.995	5.896
S4.3.1	environmental sampleenvironmental sample	Dioundou	river_2	NA	614	0.995	5.878
S4.3.2	environmental sampleenvironmental sample	Dioundou	river_2	NA	560	0.989	5.51
S5.1.1	environmental sampleenvironmental sample	Fonde Ass	river_2	NA	612	0.986	5.238
S5.1.2	environmental sampleenvironmental sample	Fonde Ass	river_2	NA	397	0.977	4.752
S5.2.1	environmental sampleenvironmental sample	Fonde Ass	river_2	NA	410	0.979	4.836
S5.2.2	environmental sampleenvironmental sample	Fonde Ass	river_2	NA	432	0.979	4.814
S5.3.1	environmental sampleenvironmental sample	Fonde Ass	river_2	NA	603	0.995	5.819
S5.3.2	environmental sampleenvironmental sample	Fonde Ass	river_2	NA	538	0.994	5.755
S6.1.1	environmental sampleenvironmental sample	Khodit	river_2	NA	600	0.995	5.857
S6.1.2	environmental sampleenvironmental sample	Khodit	river_2	NA	546	0.989	5.504
S6.2.1	environmental sampleenvironmental sample	Khodit	river_2	NA	475	0.991	5.459
S6.2.2	environmental sampleenvironmental sample	Khodit	river_2	NA	439	0.945	4.412
S6.3.1	environmental sampleenvironmental sample	Mbane	lake	NA	473	0.984	5.044
S6.3.2	environmental sampleenvironmental sample	Mbane	lake	NA	471	0.974	4.976
S7.1.1	environmental sampleenvironmental sample	Mbane	lake	NA	517	0.945	4.798
S7.1.2	environmental sampleenvironmental sample	Mbane	lake	NA	481	0.99	5.37
S7.2.1	environmental sampleenvironmental sample	Mbane	lake	NA	449	0.99	5.302
S7.2.2	environmental sampleenvironmental sample	Mbane	lake	NA	486	0.991	5.436
S7.3.1	environmental sampleenvironmental sample	Khodit	river_2	NA	608	0.992	5.61
S7.3.2	environmental sampleenvironmental sample	Khodit	river_2	NA	474	0.943	4.411
S8.1.1	environmental sampleenvironmental sample	Saninte	lake	NA	513	0.984	5.086
S8.1.2	environmental sampleenvironmental sample	Saninte	lake	NA	569	0.972	5.055
S8.2.1	environmental sampleenvironmental sample	Saninte	lake	NA	447	0.949	4.803
S8.2.2	environmental sampleenvironmental sample	Saninte	lake	NA	514	0.991	5.455
S8.3.1	environmental sampleenvironmental sample	Saninte	lake	NA	427	0.99	5.314
S8.3.2	environmental sampleenvironmental sample	Saninte	lake	NA	502	0.992	5.48
S9.1.1	environmental sampleenvironmental sample	Lampsar	river_1	NA	153	0.948	3.523
S9.1.2	environmental sampleenvironmental sample	Lampsar	river_1	NA	137	0.946	3.478
S9.2.1	environmental sampleenvironmental sample	Lampsar	river_1	NA	81	0.862	2.582
S9.2.2	environmental sampleenvironmental sample	Lampsar	river_1	NA	121	0.892	2.894
S9.3.1	environmental sampleenvironmental sample	Lampsar	river_1	NA	100	0.709	2.211
S9.3.2	environmental sampleenvironmental sample	Lampsar	river_1	NA	113	0.72	2.296
